# Gene expression plasticity and frontloading promote thermotolerance in *Pocillopora* corals

**DOI:** 10.1101/398602

**Authors:** K. Brener-Raffalli, J. Vidal-Dupiol, M. Adjeroud, O. Rey, P. Romans, F. Bonhomme, M. Pratlong, A. Haguenauer, R. Pillot, L. Feuillassier, M. Claereboudt, H. Magalon, P. Gélin, P. Pontarotti, D. Aurelle, G. Mitta, E. Toulza

## Abstract

Ecosystems worldwide are suffering from climate change. Coral reef ecosystems are globally threatened by increasing sea surface temperatures. However, gene expression plasticity provides the potential for organisms to respond rapidly and effectively to environmental changes, and would be favored in variable environments. In this study, we investigated the thermal stress response in *Pocillopora* coral colonies from two contrasting environments by exposing them to heat stress. We compared the physiological state, bacterial and Symbionaceae communities (using 16S and ITS2 metabarcoding), and gene expression levels (using RNA-Seq) between control conditions and heat stress (the temperature just below the first signs of compromised health). Colonies from both thermal regimes remained apparently normal and presented open and colored polyps during heat stress, with no change in bacterial and Symbionaceae community composition. In contrast, they differed in their transcriptomic responses. The colonies from Oman displayed a more plastic transcriptome, but some genes had a higher basal expression level (frontloading) compared to the less thermotolerant colonies from New Caledonia. In terms of biological functions, we observed an increase in the expression of stress response genes (including induction of tumor necrosis factor receptors, heat shock proteins, and detoxification of reactive oxygen species), together with a decrease in the expression of genes involved in morpho-anatomical functions. Gene regulation (transcription factors, mobile elements, histone modifications and DNA methylation) appeared to be overrepresented in the Oman colonies, indicating possible epigenetic regulation. These results show that transcriptomic plasticity and frontloading can be co-occurring processes in corals confronted to highly variable thermal regimes.
