## Supplementary Table S2 for "Gene expression plasticity and frontloading promote thermotolerance in *Pocillopora* corals"

### Sheet: usat analysis of NC2&3
Sample Name	Location	ORF haplotype	GenBank Accession Number	PSH	Species name	Pd3-EF65	Pd3-EF65	Pd2-001	Pd2-001	Pd3-004	Pd3-004	Pd4	Pd4	Pd3-005	Pd3-005	Pd2-006	Pd2-006	Pd3-008	Pd3-008	Pd3-009	Pd3-009	Pd11	Pd11	Pd13	Pd13	Poc40	Poc40	PV2	PV2	PV7	PV7
NC1	New Caledonia	ORF 09	KX538982	PSH04	alpha/type4a	203	215	222	222	181	181	158	158	255	268	211	213	188	194	346	349	164	164	172	172	?	?	177	177	250	254
NC2	New Caledonia	ORF18	KX538985	PSH05	beta/type5a	206	215	216	222	178	181	151	162	234	234	213	213	179	182	346	352	170	170	176	192	320	320	181	181	254	254
NC3	New Caledonia	ORF18	KX538985	PSH05	beta/type5a	206	215	216	222	178	181	151	162	234	234	207	213	179	182	346	352	170	170	176	192	320	320	181	181	254	254
Om1	Oman	ORF34	KX538995	PSH12	PSH12/type7a	NA	NA	NA	NA	NA	NA	NA	NA	NA	NA	NA	NA	NA	NA	NA	NA	NA	NA	NA	NA	NA	NA	NA	NA	NA	NA
Om2	Oman	ORF34	KX538995	PSH12	PSH12/type7a	NA	NA	NA	NA	NA	NA	NA	NA	NA	NA	NA	NA	NA	NA	NA	NA	NA	NA	NA	NA	NA	NA	NA	NA	NA	NA
Om3	Oman	ORF34	KX538995	PSH12	PSH12/type7a	NA	NA	NA	NA	NA	NA	NA	NA	NA	NA	NA	NA	NA	NA	NA	NA	NA	NA	NA	NA	NA	NA	NA	NA	NA	NA
