## Supplementary Table S4 for "Gene expression plasticity and frontloading promote thermotolerance in *Pocillopora* corals"

### Sheet: manova
MANOVA on beta-diversity: Bray-Curtis distance
	locality	genotype	treatment
Df	1	4	1
Sum sq	0.9592	3.7267	0.2545
Mean sq	0.95919	0.93168	0.25455
F-value	2.9926	3.5526	0.74594
P-value	0.003	0.001	0.761
