## Supplementary Table S8 for "Gene expression plasticity and frontloading promote thermotolerance in *Pocillopora* corals"

### Sheet: Feuil1
	Over-expressed		Under-expressed
log2FC stress vs. control	Om	NC	Om	NC
mean	0.884183	0.633408	-1.21237	-0.819062
min	0.13489	0.132274	-0.152668	-0.135832
max	5.58491	3.1883	-6.18405	-3.59628
variance	0.61499	0.179099	0.972111	0.260479
nb gene tot	498		350
nb genes with log2FC Om>NC	358		259
mean ratio Om/NC	1.37634		1.50253
